# Reduced heparan sulfate levels in cerebrospinal fluid reflect brain neuron correction in Sanfilippo B mice

**DOI:** 10.1101/2025.04.30.651515

**Authors:** Steven Q. Le, Alexander Sorensen, Soila Sukupolvi, Gianna Jewhurst, Grant Austin, Balraj Doray, Jonathan D. Cooper, Patricia I. Dickson

**Author notes:** Correspondence to: Patricia Dickson, MD, 4444 Forest Park Ave, Ste 5400, St. Louis, MO 63108.

## Abstract

Sanfilippo B syndrome is a rare, inherited disorder of heparan sulfate catabolism. Cerebrospinal fluid heparan sulfate (HS) has been pursued as a biomarker for CNS disease. To determine whether CSF HS reflects disease in the brain, we generated a fusion protein of the NAGLU gene encoding alpha-N-acetylglucosaminidase (the enzyme deficient in Sanfilippo B) and the transmembrane region and cytosolic tail of LAMP1, which encodes the lysosomal-associated membrane protein-1, to tether the NAGLU enzyme to the membrane and prevent cross-correction. We used AAV7 to deliver the fusion construct intravenously to Sanfilippo B mice and showed that treatment of systemic bodily organs without treatment of brain did not result in reduction of CSF HS compared with untreated Sanfilippo B mice. Next, we used intracerebroventricular delivery of the construct in AAV9 under a synapsin-1 promotor to largely confine expression to brain neurons. We showed that treatment of the brain without treatment of systemic bodily organs resulted in reduction of HS in brain and CSF. These results support the utility of CSF HS as a therapeutic biomarker for Sanfilippo B and other disorders of heparan sulfate catabolism.
