## Supplementary material for "Reduced heparan sulfate levels in cerebrospinal fluid reflect brain neuron correction in Sanfilippo B mice": raw data file

### Sheet: LV-NAG-LAMP naglu activity
		2020-09-01	NAGLU Units/mg protein
		GM1426 - sup	0.42
		GM1426 - pellet	0
		NAGLU-LAMP1 - sup	0.44
		NAGLU-LAMP1 - pellet	2.84
		2020-11-06	NAGLU Units/mg protein
		GM1426 - sup	0.63
		GM1426 - pellet	0
		NAGLU-LAMP1 - sup	0.65
		NAGLU-LAMP1 - pellet	3.22
			Average of two runs	Stdev
			NAGLU Units/mg protein
		GM1426 - sup	0.525	0.148492
		GM1426 - pellet	0	0
		NAGLU-LAMP1 - sup	0.545	0.148492
		NAGLU-LAMP1 - pellet	3.03	0.268701

### Sheet: Enz Activity AAV7
					Units/mg	Units/mg	Units/mg	Units/mg	Units/mg	Units/mg	Units/mg	Units/mg	Units/mg
					Naglu	b-Hex	Naglu	b-Hex	Naglu	b-Hex	Naglu	b-Hex	Naglu
	Sex	Tx	Genotype	Tag #	Brain	Brain	Liver	Liver	Heart	Heart	Kidney	Kidney	Serum
	F	Control	-/-	6079	0	3956.27	0	1878.98	0	1909.97	0	4281.14	0
	F	Control	-/-	6081	0	5835.2	0	1685.93	0	2618.36	0	5261.24	0
	F	Control	-/-	6232	0	4636.07	0	1932.83	0	2514.55	0	5590.06	0
	F	Control	-/-	6233	0	5659.07	0	2449.77	0	1631.12	0	5000.07	0
	F	Control	-/-	6235	0	5095.45	0	1856.31	0	2384.72	0	5556.46	0
	M	Control	-/-	6083	0	4481.03	0	3276.31	0	2099.1	0	2887.45	0
	M	Control	-/-	6236	0	4759.98	0	3050.82	0	2154.78	0	2707.84	0
	M	Control	-/-	6237	0	4501.86	0	3392.27	0	2074.08	0	2830.86	0
	M	Control	-/-	6238	0	5109.62	0	3568.99	0	1985.42	0	3061.69	0
	M	Control	-/-	6239	0	4618.92	0	3562.38	0	1948.46	0	3299.82	0
	F	Control	+/-	6080	0.0199734	1664.76	0.977112	468.446	0.0438142	157.365	0.600888	1572.09	3.10367
	F	Control	+/-	6093	0.0240891	1916.86	0.904149	506.104	0.034268	143.905	0.668418	1588.29	2.65867
	F	Control	+/-	6256	0.027245	1902.23	1.0769	433.275	0.0471271	131.11	0.630968	1474.19	5.48399
	F	Control	+/-	6265	0.043877	1833.84	0.752012	552.222	0.0570677	133.138	0.597485	1285.56	3.79651
	F	Control	+/-	6269	0.0349068	1882.18	1.0296	410.181	0.0443547	130.454	0.635559	1426.67	5.23601
	M	Control	+/-	6091	0.112494	1876.09	0.915002	856.475	0.0435609	182.701	0.347918	1410.76	3.67046
	M	Control	+/-	6250	0.154685	2218.64	0.6795	816.699	0.0470689	137.023	0.448292	1303.26	4.7464
	M	Control	+/-	6251	0.168736	2387.76	0.544634	635.358	0.0613869	150.828	0.483891	1216.08	5.2084
	M	Control	+/-	6253	0.118311	2119.87	0.709546	600.612	0.0307943	146.237	0.312751	1184.02	5.07032
	M	Control	+/-	6262	0.128955	2160.7	0.801505	547.623	0.0433184	151.363	0.313226	1286.62	4.82292
	F	AAV7	-/-	6087	0	4838.4	2.63468	534.319	0.974387	722.735	0	4109.85	0
	F	AAV7	-/-	6092	0	4026.15	1.39845	612.334	3.07503	610.6	0	3931.4	0
	F	AAV7	-/-	6255	0	4240.77	5.32283	736.079	3.45982	468.857	4.22476	4161.16	0
	F	AAV7	-/-	6263	0	4616.98	1.18863	595.011	2.02607	643.425	0	4250.59	0
	F	AAV7	-/-	6264	0	4512.35	1.77547	651.243	1.59013	684.191	0	4467.44	0
	F	AAV7	-/-	6266	0	5097.24	1.55249	549.831	6.64288	661.019	0	4760.35	0
	F	AAV7	-/-	6267	0	4551.1	2.92636	488.213	2.44547	711.171	0	4511.17	0
	F	AAV7	-/-	6268	0	5238.31	0.916983	471.093	6.90666	619.932	0	4629.69	0
	M	AAV7	-/-	6084	0	4571.76	2.77682	928.33	0.870241	934.42	0	2426.36	0
	M	AAV7	-/-	6252	0	4778.69	2.55536	974.989	1.18843	871.13	0	2456.19	0
	M	AAV7	-/-	6260	0	5490.38	1.26569	1081.02	5.13663	729.346	0	2828.5	0
	M	AAV7	-/-	6261	0	5253.88	3.23501	921.003	4.86191	518.734	0	2195.2	0

### Sheet: Enz activity AAV9
					Units/mg	Units/mg	Units/mg	Units/mg	Units/mg	Units/mg	Units/mg	Units/mg	Units/ml
					Naglu	b-Hex	Naglu	b-Hex	Naglu	b-Hex	Naglu	b-Hex	Naglu
	Sex	Tx	Genotype	Tag #	Brain	Brain	Liver	Liver	Heart	Heart	Kidney	Kidney	Serum
	M	Control	-/-	6609-A1	0	860.251	0	1671.15	0	2622.8	0	2772.88	0
	M	Control	-/-	6609-A3	0	876.336	0	1550.79	0	2325.03	0	2790.49	0
	M	Control	-/-	6609-A5	0	1023.4	0	1417.26	0	2409.37	0	2731.07	0
	F	Control	-/-	6609-A6	0	1026.87	0	1786.8	0	2508.41	0	2689.7	0
	M	Control	-/-	A1189	0	1207.44	0	1363.77	0	1132.33	0	2496.33	0
	M	Control	-/-	A1192	0	1246.99	0	1351.01	0	1067.38	0	2422.97	0
	M	Control	-/-	A1193	0	1336.18	0	1327.14	0	1143.14	0	2731.56	0
	F	Control	-/-	A1195	0	1211.3	0	1487.85	0	1711.88	0	2982.52	0
	M	Control	+/-	6609-A2	0.0852095	400.56	1.293	402.954	0.281174	475.49	0.511452	1059.88	4.67643
	M	Control	+/-	6609-A4	0.0849076	408.643	1.25452	416.971	0.274791	454.15	0.573906	1177.01	5.06183
	F	Control	+/-	6609-A7	0.0826572	476.32	1.29652	470.3	0.274019	399.489	0.523403	1076.26	4.06678
	M	Control	+/-	A1190	0.154036	453.134	1.39451	405.515	0.278382	248.57	0.548673	1100.02	6.20907
	M	Control	+/-	A1191	0.161052	573.125	1.46247	341.135	0.279702	243.612	0.539928	1085.26	6.31939
	F	Control	+/-	A1194	0.137852	533.954	1.48884	438.905	0.261026	213.279	0.525451	1066.55	4.0919
	F	Control	+/-	A1196	0.143205	546.999	1.46419	349.012	0.249732	219.982	0.647054	1167.25	6.07588
	M	AAV9 high	-/-	6624-B4	1.30154	471.477	0.0184715	763.379	0	1315.5	0.010688	2370.53	0
	F	AAV9 high	-/-	6624-B8	1.20149	455.372	0.0239199	843.066	0	1078.75	0.0250123	2370.17	0
	M	AAV9 high	-/-	6598-C2	1.23801	446.253	0.0351997	660.537	0.00290002	1154.92	0.0142033	2632.29	0
	M	AAV9 high	-/-	6598-C3	1.53048	543.523	0.120324	847.213	0.0242435	1330.52	0.12717	2569.36	0
	M	AAV9 high	-/-	6598-C4	1.33381	470.657	0.0646654	724.838	0	1259.26	0.0351197	2459.03	0
	M	AAV9 high	-/-	6598-C5	1.3086	546.935	0.042371	676.351	0	1101.19	0.0188087	2500.85	0
	M	AAV9 high	-/-	6598-C6	1.29056	517.298	0.0438302	762.726	0	1207.83	0.0174313	2477.56	0
	M	AAV9 high	-/-	6598-C8	1.28134	540.857	0.0323717	712.034	0	1169.08	0.0247019	2378.92	0
	M	AAV9 high	-/-	A1178	1.50483	499.431	0.0144797	573.557	0	661.602	0.023153	2698.53	0
	M	AAV9 high	-/-	A1179	1.52586	419.686	0.015546	568.198	0	781.965	0.0320878	2510.71	0
	F	AAV9 high	-/-	A1180	1.51853	567.235	0.033078	625.43	0	734.472	0.0332553	2239.62	0
	M	AAV9 high	-/-	A1183	1.62346	479.379	0.0210249	612.485	0	701.3	0.0140493	2943.19	0
	F	AAV9 high	-/-	A1186	1.73934	350.679	0.0194205	668.691	0	705.721	0.0138301	2628.14	0
	M	AAV9 low	-/-	A1448	1.79896	598.775	0.00265788	1279.98	0	956.552	0	3299.18	0
	F	AAV9 low	-/-	A1456	1.97962	624.455	0.00261235	1288.91	0	958.044	0	2687.4	0
	M	AAV9 low	-/-	A1563	1.54935	586.476	0.00648629	1142.84	0.00211939	1030.39	0	2074.66	0
	F	AAV9 low	-/-	A1566	1.51557	547.261	0.00940237	1281.45	0	985.924	0	2191.64	0
	F	AAV9 low	-/-	A1567	1.6142	558.544	0.010999	1346.51	0.00723782	1176.58	0	2226.87	0
	M	AAV9 low	-/-	A1579	1.40589	522.36	0.00461351	1102.34	0	1490.52	0	2147.86	0
	M	AAV9 low	-/-	A1585	1.64208	556.605	0.0134666	1190.65	0.000685303	1227.1	0	2741.17	0
	F	AAV9 low	-/-	A1595	1.54918	512.939	0.00819843	1252.76	0	885.025	0	2101	0

### Sheet: AAV7 vs AAV9 HS
IV in 4 wks old and taken down at 8 wks old										ICV in pups and taken down at 4 wks old
Sex	Genotype	Tag #	Tx	Brain HS ng/mg	CSF HS ng/ml	SerumHS ng/ml				Sex	Genotype	Tag #	Tx	Brain HS ng/mg	CSF HS ng/ml	SerumHS ng/ml
F	HET	6080	HET	261.783	252.928	202.752				M	+/-	6609-A2	HET	228.305	37.4156	244.735
F	HET	6093	HET	207.151	115.882	258.021				M	+/-	6609-A4	HET	164.838	82.9102	231.054
F	HET	6256	HET	265.03	623.003	96.1845				F	+/-	6609-A7	HET	280.188	79.0028	253.049
F	HET	6265	HET	288.689	29.4047	205.764				M	+/-	A1190	HET	195.49		366.253
F	HET	6269	HET	293.491		262.285				M	+/-	A1191	HET	217.197	35.596	345.157
M	HET	6091	HET	193.018	184.49	149.51				F	+/-	A1194	HET	210.769		443.27
M	HET	6250	HET	354.705	33.6176	130.566				F	+/-	A1196	HET	256.736	85.887	305.314
M	HET	6251	HET	261.955		171.559				M	-/-	6609-A1	MUT	2337.59	3285.56	774.223
M	HET	6253	HET	235.58	19.8929	136.288				M	-/-	6609-A3	MUT	2353.86	1235.59	1137.69
M	HET	6262	HET	351.658		83.4532				M	-/-	6609-A5	MUT	2528.9	1328.26	1031.97
F	MUT	6079	MUT	1602.57	1901.18	2010.58				F	-/-	6609-A6	MUT	2055.94		1389.18
F	MUT	6081	MUT	2698.92	1774.51	2615.92				M	-/-	A1189	MUT	1701.71	4278.53	1677.44
F	MUT	6232	MUT	1694.41	1264.28	2686.3				M	-/-	A1192	MUT	2051.07	3857.56	2514.67
F	MUT	6233	MUT	3466.86	5691.66	2854.56				M	-/-	A1193	MUT	2224.57		2487.77
F	MUT	6235	MUT	4080.47		2407.42				F	-/-	A1195	MUT	2204.19		1617.25
M	MUT	6083	MUT	2773.11	1953.24	972.167				M	-/-	6624-B4	AAV9 high	272.547	405.263	1338.72
M	MUT	6236	MUT	3083.01	1844.5	2456.14				F	-/-	6624-B8	AAV9 high	264.773		1519.75
M	MUT	6237	MUT	2569.48	1603.07	2314.37				M	-/-	6598-C2	AAV9 high	208.441	449.575	1532.26
M	MUT	6238	MUT	3930.06	4213.69	2089.82				M	-/-	6598-C3	AAV9 high	339.416		1634.98
M	MUT	6239	MUT	3269.74	4758.62	1381.69				M	-/-	6598-C4	AAV9 high	306.031		1682.86
F	MUT	6087	AAV7	2829.53	710.145	299.808				M	-/-	6598-C5	AAV9 high	279.305	501.258	1751.11
F	MUT	6092	AAV7	2407.19	691.942	338.299				M	-/-	6598-C6	AAV9 high	282.498		1563.99
F	MUT	6255	AAV7	1697.8	4624.7	833.614				M	-/-	6598-C8	AAV9 high	296.118	394.532	1517.32
F	MUT	6263	AAV7	3081.5	3809.2	928.259				M	-/-	A1178	AAV9 high	308.445	412.921	1666.73
F	MUT	6264	AAV7	3097.15	2210.07	1063.02				M	-/-	A1179	AAV9 high	229.855	633.258	2324.67
F	MUT	6266	AAV7	2388.29	906.776	898.602				F	-/-	A1180	AAV9 high	218.395		2278.58
F	MUT	6267	AAV7	2957.45	799.844	841.596				M	-/-	A1183	AAV9 high	226.999	357.451	1718.41
F	MUT	6268	AAV7	3166.01	952.47	820.483				F	-/-	A1186	AAV9 high	225.262		1381.24
M	MUT	6084	AAV7	2495.46	1457.44	615.71				M	-/-	A1448	AAV9 low	334.766	108.612	1532.42
M	MUT	6252	AAV7	2638.15	1737.74	1260.33				F	-/-	A1456	AAV9 low	293.237	1497.86	1485.3
M	MUT	6260	AAV7	1643.11	6063.11	1292.57				M	-/-	A1563	AAV9 low	324.401	748.511	1582.48
M	MUT	6261	AAV7	1372.36	1029.32	590.58				F	-/-	A1566	AAV9 low	325.142	471.092	1380.08
										F	-/-	A1567	AAV9 low	272.324	600.775	1734.56
										M	-/-	A1579	AAV9 low	293.983	658.553	1504.97
										M	-/-	A1585	AAV9 low	253.396	1115.07	1589.02
										F	-/-	A1595	AAV9 low	301.88	598.643	779.182

### Sheet: CD68-GFAP thresholding
	Display Name	Region:Percent Area (%)(Sum)	Signal	Area
	A1189 - Mut Control - NAGLU-GFAP-CD68 - 10x_001_Blue.tif	3.27199	CD68	S1BF				CD68	S1BF
	A1192 - Mut Control - NAGLU-GFAP-CD68 - 10x_002_Blue.tif	3.00453	CD68	S1BF			n#		Percent Area (%)
	A1193 - Mut Control - NAGLU-GFAP-CD68 - 10x_001_Blue.tif	3.73069	CD68	S1BF			4	Het	0.0529052	0.0137383
	A1195 - Mut Control - NAGLU-GFAP-CD68 - 10x_002_Blue.tif	3.67219	CD68	S1BF			4	Mut	3.41985	0.343829
	A1190 - Het Control - NAGLU-GFAP-CD68 - 10x_001_Blue.tif	0.0702473	CD68	S1BF			5	AAV9	0.0459735	0.0273253
	A1191 - Het Control - NAGLU-GFAP-CD68 - 10x_002_Blue.tif	0.0369457	CD68	S1BF
	A1194 - Het Control - NAGLU-GFAP-CD68 - 10x_001_Blue.tif	0.0499985	CD68	S1BF
	A1196 - Het Control - NAGLU-GFAP-CD68 - 10x_002_Blue.tif	0.0544295	CD68	S1BF
	A1178 - Mut Tx - NAGLU-GFAP-CD68 - 10x_001_Blue.tif	0.0309165	CD68	S1BF
	A1179 - Mut Tx - NAGLU-GFAP-CD68 - 10x_002_Blue.tif	0.0167646	CD68	S1BF
	A1180 - Mut Tx - NAGLU-GFAP-CD68 - 10x_Blue.tif	0.031885	CD68	S1BF
	A1183- Mut Tx - NAGLU-GFAP-CD68 - 10x_001_Blue.tif	0.0734628	CD68	S1BF
	A1186 - Mut Tx - NAGLU-GFAP-CD68 - 10x_002_Blue.tif	0.0768387	CD68	S1BF
	A1189 - Mut Control - NAGLU-GFAP-CD68 - 10x_001_Blue.tif	5.50154	CD68	CPu				CD68	Striatum
	A1192 - Mut Control - NAGLU-GFAP-CD68 - 10x_002_Blue.tif	4.02359	CD68	CPu			n#		Percent Area (%)
	A1193 - Mut Control - NAGLU-GFAP-CD68 - 10x_001_Blue.tif	4.94558	CD68	CPu			4	Het	0.128249	0.0666568
	A1195 - Mut Control - NAGLU-GFAP-CD68 - 10x_002_Blue.tif	6.38276	CD68	CPu			4	Mut	5.21337	0.989581
	A1190 - Het Control - NAGLU-GFAP-CD68 - 10x_001_Blue.tif	0.225875	CD68	CPu			5	AAV9	0.0714744	0.0392079
	A1191 - Het Control - NAGLU-GFAP-CD68 - 10x_002_Blue.tif	0.0936619	CD68	CPu
	A1194 - Het Control - NAGLU-GFAP-CD68 - 10x_001_Blue.tif	0.07919	CD68	CPu
	A1196 - Het Control - NAGLU-GFAP-CD68 - 10x_002_Blue.tif	0.114268	CD68	CPu
	A1178 - Mut Tx - NAGLU-GFAP-CD68 - 10x_001_Blue.tif	0.0563257	CD68	CPu
	A1179 - Mut Tx - NAGLU-GFAP-CD68 - 10x_002_Blue.tif	0.0377643	CD68	CPu
	A1180 - Mut Tx - NAGLU-GFAP-CD68 - 10x_Blue.tif	0.0362109	CD68	CPu
	A1183- Mut Tx - NAGLU-GFAP-CD68 - 10x_001_Blue.tif	0.114368	CD68	CPu
	A1186 - Mut Tx - NAGLU-GFAP-CD68 - 10x_002_Blue.tif	0.112703	CD68	CPu
	A1189 - Mut Control - NAGLU-GFAP-CD68 - 10x_001_Red.tif	4.04647	GFAP	S1BF				GFAP	S1BF
	A1192 - Mut Control - NAGLU-GFAP-CD68 - 10x_002_Red.tif	3.80681	GFAP	S1BF			n#		Percent Area (%)
	A1193 - Mut Control - NAGLU-GFAP-CD68 - 10x_001_Red.tif	8.4525	GFAP	S1BF			4	Het	1.20072	0.892413
	A1195 - Mut Control - NAGLU-GFAP-CD68 - 10x_002_Red.tif	5.67214	GFAP	S1BF			4	Mut	5.49448	2.13904
	A1190 - Het Control - NAGLU-GFAP-CD68 - 10x_001_Red.tif	0.695572	GFAP	S1BF			5	AAV9	0.846716	0.748565
	A1191 - Het Control - NAGLU-GFAP-CD68 - 10x_002_Red.tif	0.370647	GFAP	S1BF
	A1194 - Het Control - NAGLU-GFAP-CD68 - 10x_001_Red.tif	1.34222	GFAP	S1BF
	A1196 - Het Control - NAGLU-GFAP-CD68 - 10x_002_Red.tif	2.39445	GFAP	S1BF
	A1178 - Mut Tx - NAGLU-GFAP-CD68 - 10x_001_Red.tif	0.569645	GFAP	S1BF
	A1179 - Mut Tx - NAGLU-GFAP-CD68 - 10x_002_Red.tif	0.16867	GFAP	S1BF
	A1180 - Mut Tx - NAGLU-GFAP-CD68 - 10x_Red.tif	0.213107	GFAP	S1BF
	A1183 - Mut Tx - NAGLU-GFAP-CD68 - 10x_001_Red.tif	1.4972	GFAP	S1BF
	A1186 - Mut Tx - NAGLU-GFAP-CD68 - 10x_002_Red.tif	1.78496	GFAP	S1BF
	A1189 - Mut Control - NAGLU-GFAP-CD68 - 10x_001_Red.tif	3.18165	GFAP	CPu				GFAP	Striatum
	A1192 - Mut Control - NAGLU-GFAP-CD68 - 10x_002_Red.tif	2.974	GFAP	CPu			n#		Percent Area (%)
	A1193 - Mut Control - NAGLU-GFAP-CD68 - 10x_001_Red.tif	5.98333	GFAP	CPu			4	Het	1.29368	0.818417
	A1195 - Mut Control - NAGLU-GFAP-CD68 - 10x_002_Red.tif	5.57033	GFAP	CPu			4	Mut	4.42733	1.56966
	A1190 - Het Control - NAGLU-GFAP-CD68 - 10x_001_Red.tif	1.28213	GFAP	CPu			5	AAV9	0.899888	0.629731
	A1191 - Het Control - NAGLU-GFAP-CD68 - 10x_002_Red.tif	0.788639	GFAP	CPu
	A1194 - Het Control - NAGLU-GFAP-CD68 - 10x_001_Red.tif	0.651766	GFAP	CPu
	A1196 - Het Control - NAGLU-GFAP-CD68 - 10x_002_Red.tif	2.4522	GFAP	CPu
	A1178 - Mut Tx - NAGLU-GFAP-CD68 - 10x_001_Red.tif	0.544307	GFAP	CPu
	A1179 - Mut Tx - NAGLU-GFAP-CD68 - 10x_002_Red.tif	0.673312	GFAP	CPu
	A1180 - Mut Tx - NAGLU-GFAP-CD68 - 10x_Red.tif	0.165795	GFAP	CPu
	A1183 - Mut Tx - NAGLU-GFAP-CD68 - 10x_001_Red.tif	1.51726	GFAP	CPu
	A1186 - Mut Tx - NAGLU-GFAP-CD68 - 10x_002_Red.tif	1.59877	GFAP	CPu
